# High-fidelity disentangled cellular embeddings for large-scale heterogeneous spatial omics via DECIPHER

**DOI:** 10.1101/2024.11.29.626126

**Authors:** Chen-Rui Xia, Zhi-Jie Cao, Ge Gao

**Author notes:** Authors to whom correspondence should be addressed (for G.G.), or (for Z.J.C.). These authors contributed equally to this work (Chen-Rui Xia, Zhi-Jie Cao).

## Abstract

The functional role of a cell, shaped by the sophisticated interplay between its molecular identity and spatial context, is often obscured in current spatial modeling. Aiming to model large-scale heterogeneous spatial data *in silico* properly, DECIPHER produces high-fidelity disentangled embeddings, not only achieving superior performance in systematic benchmarks, but also empowering various real-world applications. We further demonstrated that DECIPHER is scalable to atlas-scale datasets, enabling global analysis which is largely infeasible to current state-of-the-arts.
