## Supplementary Information for "High-fidelity disentangled cellular embeddings for large-scale heterogeneous spatial omics via DECIPHER"

### Sheet: Datasets
Dataset	Species	Tissue	State	Technology	# of cells	Download page
Brain 3D atlas	Mouse	Brain	Health	MERFISH	~3.5 millon	Link
Pancancer atlas	Human	8 cancer types	Cancer	MERSCOPE	~8.9 millon	Link
Breast cancer	Human	Brest	Cancer	10x Xenium	~16k	Link
Aging brain	Mouse	Brain	Aging	MERFISH	~33k	Link
Simulation	Human	PBMC	Health	10x Chromium	~8k	Link
Lymph node	Human	Lymph node	Health	10x Xenium (5k)	~70k	Link

### Sheet: Hyper parameters
Latent space dimension
Value	intracellular ARI	intracellular NMI	extracellular ARI	extracellular NMI
16	0.87	0.89	0.91	0.9
32	0.91	0.9	0.91	0.91
64	0.9	0.9	0.92	0.91
128	0.9	0.88	0.92	0.89
Layer of transformer
Value	intracellular ARI	intracellular NMI	extracellular ARI	extracellular NMI
1	0.91	0.93	0.83	0.84
2	0.93	0.92	0.85	0.84
3	0.91	0.9	0.91	0.9
4	0.87	0.84	0.88	0.91
Number of attention head
Value	intracellular ARI	intracellular NMI	extracellular ARI	extracellular NMI
1	0.9	0.9	0.91	0.9
2	0.89	0.9	0.91	0.89
4	0.9	0.89	0.89	0.9
8	0.89	0.9	0.86	0.88
Neighbor size (k)
Value	intracellular ARI	intracellular NMI	extracellular ARI	extracellular NMI
10	0.91	0.9	0.86	0.85
20	0.91	0.9	0.91	0.9
30	0.9	0.9	0.87	0.89
40	0.91	0.9	0.86	0.84
Loss weight (α)
Value	intracellular ARI	intracellular NMI	extracellular ARI	extracellular NMI
0.3	0.87	0.9	0.86	0.9
0.5	0.91	0.9	0.91	0.9
0.7	0.9	0.91	0.89	0.89
0.9	0.93	0.91	0.87	0.86
* The highest values are shown in bold with underline
